# A novel, tissue-associated and vertically transmitted bacterial symbiont in the coral *Pocillopora acuta*

**DOI:** 10.1101/2023.09.14.557667

**Authors:** Justin Maire, Sarah Jane Tsang Min Ching, Katarina Damjanovic, Hannah E. Epstein, Louise M. Judd, Linda L. Blackall, Madeleine J. H. van Oppen

**Affiliations:** School of BioSciences, The University of Melbourne, Parkville, 3010, VIC, Australia; Australian Institute of Marine Science, PMB No 3, Townsville, 4810, QLD, Australia; ARC Centre of Excellence for Coral Reef Studies, James Cook University, Townsville, 4811, QLD, Australia; Doherty Applied Microbial Genomics, Department of Microbiology and Immunology, The University of Melbourne at the Peter Doherty Institute for Infection and Immunity, Parkville, 3010, VIC, Australia

**Keywords:** *Endozoicomonas*, endozoicomonadaceae, cnidarian, symbiosis, microbiome, genomics

## Abstract

Coral microhabitats are colonized by a myriad of microorganisms, including diverse bacteria which are essential for host functioning and survival. However, the location, transmission, and functions of individual bacterial species living inside the coral tissues remain poorly studied. Here, we show that a previously undescribed bacterial symbiont of the coral *Pocillopora acuta* forms cell-associated microbial aggregates (CAMAs) within the mesenterial filaments. CAMAs were found in both adults and larval offspring, providing evidence of vertical transmission. *In situ* laser capture microdissection of CAMAs followed by 16S rRNA gene metabarcoding and shotgun metagenomics produced a near complete metagenome-assembled genome. We subsequently cultured the CAMA bacteria from *P. acuta* colonies, and sequenced and assembled their genomes. Phylogenetic analyses showed that the CAMA bacteria belong to an undescribed Endozoicomonadaceae genus and species, which we propose to name *Sororendozoicomonas aggregata* gen. nov sp. nov. Metabolic pathway reconstruction from its genome sequence suggests this species can synthesize most amino acids, several B vitamins, and antioxidants, which may be beneficial to its coral hosts. This study provides detailed insights into a new member of the widespread Endozoicomonadaceae family, thereby improving our understanding of coral holobiont functioning. Vertically transmitted, tissue-associated bacteria, such as *S. aggregata* may be key candidates for the development of microbiome manipulation approaches with long-term positive effects on the coral host.
