## Supplementary material for "A novel, tissue-associated and vertically transmitted bacterial symbiont in the coral *Pocillopora acuta*": Table S2

### Sheet: Legend
	Table S2: Relative abundance of bacterial ASVs in CAMAs isolated by LCM from larvae of the OI2 and OI3 colonies (A) and from adults of the X7 colony (B). Each column is a biological replicate. These data are summarized in Figure 1F.

### Sheet: A- Larva CAMAs
OI2 Colony		OI3 Colony
OI2.B	OI2.C	OI3.B	OI3.C	Phylum	Class	Order	Family	Genus	Species	ASV ID	ASV #
86.9113	85.0352	15.2817	26.6496	p_Proteobacteria	c_Gammaproteobacteria	o_Oceanospirillales	f_Endozoicomonadaceae	g_Kistimonas		3a564a901de46878d0ced9fbb7b46a31	ASV01
3.76736	2.13976	0	25.3683	p_Proteobacteria	c_Gammaproteobacteria	o_Oceanospirillales	f_Endozoicomonadaceae	g_Kistimonas		4c96f53f6cc30c787cc4dd168fb47f6c	ASV02
1.67978	0	9.33409	0	p_Actinobacteria	c_Actinobacteria	o_Corynebacteriales	f_Corynebacteriaceae	g_Lawsonella	s_uncultured bacterium	b5aa69734e3ea9fe7bc1ceeda46307c5	ASV08
0	0	0.796813	4.22806	p_Actinobacteria	c_Actinobacteria	o_Corynebacteriales	f_Corynebacteriaceae	g_Corynebacterium 1		db0e0a2359454f3c377451ca51ce299c	ASV09
0.873871	0	1.679	0	p_Actinobacteria	c_Actinobacteria	o_Corynebacteriales	f_Corynebacteriaceae	g_Corynebacterium 1		3ce4c2d620bd80da75f722b1d544da5c	ASV10
0	0	9.36255	0	p_Actinobacteria	c_Actinobacteria	o_Corynebacteriales	f_Corynebacteriaceae	g_Corynebacterium 1		7003139e36077dd9123f69b435f289e4	ASV11
1.05835	0	2.87422	0	p_Actinobacteria	c_Actinobacteria	o_Corynebacteriales	f_Corynebacteriaceae	g_Corynebacterium 1		c323a93ef64401df52dcac13cac13266	ASV12
0.961258	0	3.32954	0	p_Actinobacteria	c_Actinobacteria	o_Corynebacteriales	f_Corynebacteriaceae	g_Corynebacterium 1		52d8cd45be6c2013c8eca2adb52fa418	ASV13
0	0	1.45134	0	p_Actinobacteria	c_Actinobacteria	o_Micrococcales	f_Microbacteriaceae	g_Microbacterium		53e27656d9771af6fe821abd5f47e7c9	ASV14
1.19429	0	33.7507	9.92953	p_Actinobacteria	c_Actinobacteria	o_Micrococcales	f_Micrococcaceae	g_Micrococcus		007861cf4357c84116e647b68ab1bf30	ASV15
1.87397	0	0	11.467	p_Actinobacteria	c_Actinobacteria	o_Micrococcales	f_Micrococcaceae	g_Micrococcus		61122cb36265b07d699aeb9e793b5392	ASV16
0	0	0.71144	0	p_Firmicutes	c_Bacilli	o_Lactobacillales	f_Streptococcaceae	g_Streptococcus	s_Streptococcus salivarius subsp. thermophilus	a3160b01d9b88c4be339a6794e3aa0f8	ASV17
0	0	1.10985	4.164	p_Firmicutes	c_Bacilli	o_Lactobacillales	f_Streptococcaceae	g_Streptococcus		85dfb383cafbd6fc2c7ed3ad6bc0b9b0	ASV18
0	0	4.89471	1.08905	p_Proteobacteria	c_Alphaproteobacteria	o_Caulobacterales	f_Caulobacteraceae	g_Brevundimonas		1b517f6ed269c4516f2cc4c6fca1a0a0	ASV19
0	0.528169	1.42288	0	p_Proteobacteria	c_Alphaproteobacteria	o_Rhizobiales	f_Hyphomicrobiaceae	g_Hyphomicrobium		9d71702957799a662ae2f7545bc2abfc	ASV20
1.46616	0	1.39442	0	p_Firmicutes	c_Clostridia	o_Clostridiales	f_Ruminococcaceae	g_Oscillibacter		d5d41fa9804e077c0a2161b047b8667b	ASV21
0.213613	12.2969	4.98008	1.21717	p_Proteobacteria	c_Gammaproteobacteria	o_Vibrionales	f_Vibrionaceae	g_Vibrio		26a930ff8d7ae487ae9b3beaf07b53ca	ASV22
0	0	7.62664	15.8872	p_Firmicutes	c_Bacilli	o_Bacillales	f_Staphylococcaceae	g_Staphylococcus		cf63179f6eb172dc94cdfa2cb3a780c1	ASV23

### Sheet: B- Adult CAMAs
X7 Colony
X7.A	X7.B	X7.C	Phylum	Class	Order	Family	Genus	Species	ASV ID	ASV #
0.0608941	0.0426818	0	p__Actinobacteriota	c__Actinobacteria	o__Frankiales	f__Geodermatophilaceae	g__Blastococcus		7f43a4c1fff44e89dad582bdc060c17b	ASV24
0.56587	0.746078	0.0122613	p__Actinobacteriota	c__Actinobacteria	o__Micrococcales	f__Micrococcaceae	g__Micrococcus		007861cf4357c84116e647b68ab1bf30	ASV15
0.3015	0.203165	0	p__Actinobacteriota	c__Actinobacteria	o__Micrococcales	f__Micrococcaceae	g__Kocuria	s__Kocuria_palustris	aa1938cb19a5bce1eaf209a30dadbb93	ASV25
0.251003	0.232189	0.0592629	p__Actinobacteriota	c__Actinobacteria	o__Corynebacteriales	f__Corynebacteriaceae	g__Lawsonella	s__uncultured_bacterium	b5aa69734e3ea9fe7bc1ceeda46307c5	ASV08
0.00445567	0.00512181	0	p__Planctomycetota	c__Phycisphaerae	o__Phycisphaerales	f__Phycisphaeraceae	g__SM1A02	s__Gambierdiscus_polynesiensis	7fb6c047c3624aaed46e406b1983ddd0	ASV26
0	0.116094	0	p__Firmicutes	c__Bacilli	o__Staphylococcales	f__Staphylococcaceae	g__Salinicoccus		6a53d88657d16849c32efa2ce2c9514b	ASV27
0.0579237	0.0734127	0	p__Proteobacteria	c__Gammaproteobacteria	o__Pseudomonadales	f__Pseudomonadaceae	g__Pseudomonas		b6e9fa112dd189f4d1e2df25753fc902	ASV28
81.0961	98.4771	99.9029	p__Proteobacteria	c__Gammaproteobacteria	o__Oceanospirillales	f__Endozoicomonadaceae	g__Kistimonas		3a564a901de46878d0ced9fbb7b46a31	ASV01
3.14867	0	0	p__Proteobacteria	c__Gammaproteobacteria	o__Oceanospirillales	f__Endozoicomonadaceae	g__Endozoicomonas	s__uncultured_bacterium	e0a7ab9c21e30fd178bec91c2d202a2a	ASV04
14.27	0	0	p__Proteobacteria	c__Gammaproteobacteria	o__Oceanospirillales	f__Endozoicomonadaceae	g__Endozoicomonas	s__uncultured_bacterium	644057e94f4be3b9481608b0fc146c63	ASV05
0.166345	0	0	p__Proteobacteria	c__Gammaproteobacteria	o__Oceanospirillales	f__Endozoicomonadaceae	g__Endozoicomonas	s__uncultured_bacterium	b6d8d52859ad9cb93e0ecd5c68fa7e79	ASV03
0.0772315	0.104144	0.0255444	p__Proteobacteria	c__Gammaproteobacteria	o__Burkholderiales	f__Comamonadaceae	g__Aquabacterium		41ff49c76c076351949a566832f44f96	ASV29
