## Supplementary material for "A novel, tissue-associated and vertically transmitted bacterial symbiont in the coral *Pocillopora acuta*": Table S3

### Sheet: Legend
	Table S3: Relative abundance of Endozoicomonadaceae ASVs in larvae, recruits, and adults of the OI2 and OI3 colonies (A), and adults of 10 colonies, including X7, from Orpheus Island based on a reanalysis of data reported in Damjanovic et al. (2020) and Epstein et al. (2019), respectively. Each column is the average of four (A) or seven to eight (B) biological replicates. These data are summarize…

### Sheet: A- Damjanovic 2020
OI2 Colony			OI3 colony
Larva	Recruit	Adult	Larva	Recruit	Adult	Phylum	Class	Order	Family	Genus	Species	ASV ID	ASV #
0	0	0.18121	0	0	1.40334	p__Proteobacteria	c__Gammaproteobacteria	o__Oceanospirillales	f__Endozoicomonadaceae	g__Endozoicomonas	s__uncultured_bacterium	3ec28124e698c6f3206afe00a6ee0874	ASV06
0	0	31.7526	0	0.032467	60.836	p__Proteobacteria	c__Gammaproteobacteria	o__Oceanospirillales	f__Endozoicomonadaceae	g__Endozoicomonas	s__uncultured_bacterium	644057e94f4be3b9481608b0fc146c63	ASV05
0	0	0.025523	0	0	0	p__Proteobacteria	c__Gammaproteobacteria	o__Oceanospirillales	f__Endozoicomonadaceae	g__Endozoicomonas	s__uncultured_bacterium	774e0f70a0bd9a16892169ef5e0b8e66
0.046302	0	8.8155	0.02484	0	14.6585	p__Proteobacteria	c__Gammaproteobacteria	o__Oceanospirillales	f__Endozoicomonadaceae	g__Endozoicomonas	s__uncultured_bacterium	e0a7ab9c21e30fd178bec91c2d202a2a	ASV04
34.4351	41.3694	2.57906	2.3684	9.66769	1.77756	p__Proteobacteria	c__Gammaproteobacteria	o__Oceanospirillales	f__Endozoicomonadaceae	g__Kistimonas		3a564a901de46878d0ced9fbb7b46a31	ASV01
0.369433	0.095321	0	3.36955	13.3479	3.74532	p__Proteobacteria	c__Gammaproteobacteria	o__Oceanospirillales	f__Endozoicomonadaceae	g__Kistimonas		4c96f53f6cc30c787cc4dd168fb47f6c	ASV02
0.769405	0.456799	0	0	0	0	p__Proteobacteria	c__Gammaproteobacteria	o__Oceanospirillales	f__Endozoicomonadaceae	g__Kistimonas		1874e38080c65c376801c44b5d42839c

### Sheet: B- Epstein 2019
Colony
X1	X2	X6	X7	X8	X9	X10	X11	X12	X13	Phylum	Class	Order	Family	Genus	Species	ASV ID	ASV #
43.3868	3.01142	9.74381	2.46517	9.78891	13.0985	54.5312	9.91502	0.276042	3.48488	p__Proteobacteria	c__Gammaproteobacteria	o__Oceanospirillales	f__Endozoicomonadaceae	g__Endozoicomonas	s__uncultured_bacterium	644057e94f4be3b9481608b0fc146c63	ASV05
1.55885	0.116663	0.422814	0.0938891	0.353942	0.516431	1.9469	0.348693	0	0.0817751	p__Proteobacteria	c__Gammaproteobacteria	o__Oceanospirillales	f__Endozoicomonadaceae	g__Endozoicomonas	s__uncultured_bacterium	3ec28124e698c6f3206afe00a6ee0874	ASV06
10.7552	0.837624	2.06997	1.58098	2.29231	2.8624	15.1171	2.34995	0.0937061	0.706097	p__Proteobacteria	c__Gammaproteobacteria	o__Oceanospirillales	f__Endozoicomonadaceae	g__Endozoicomonas	s__uncultured_bacterium	e0a7ab9c21e30fd178bec91c2d202a2a	ASV04
0.782711	0	0.52147	28.3619	2.14222	2.19382	0.286164	1.09078	9.08324	7.34246	p__Proteobacteria	c__Gammaproteobacteria	o__Oceanospirillales	f__Endozoicomonadaceae	g__Kistimonas		3a564a901de46878d0ced9fbb7b46a31	ASV01
0	0.0151075	0.0863813	0	2.65476	0.078853	0	0.084938	10.6497	5.76082	p__Proteobacteria	c__Gammaproteobacteria	o__Oceanospirillales	f__Endozoicomonadaceae	g__Kistimonas		4c96f53f6cc30c787cc4dd168fb47f6c	ASV02
0	0	0	1.07274	0.0460318	0.0362798	0	0.0391162	0.28268	0.226061	p__Proteobacteria	c__Gammaproteobacteria	o__Oceanospirillales	f__Endozoicomonadaceae	g__Kistimonas		1874e38080c65c376801c44b5d42839c
0	0	0	0	0	0	0.130778	0	0	0	p__Proteobacteria	c__Gammaproteobacteria	o__Oceanospirillales	f__Endozoicomonadaceae	g__Endozoicomonas	s__uncultured_bacterium	2a2202036123f2b02c7f32276eb8eda9
0	0	0	0	0	0	0	0.0324106	0	0	p__Proteobacteria	c__Gammaproteobacteria	o__Oceanospirillales	f__Endozoicomonadaceae	g__Endozoicomonas	s__uncultured_bacterium	fce759f349674b480912aa62a09cdc18
0	0	0.0363711	0	0.0437109	0.00925504	0.0105466	0	0	0	p__Proteobacteria	c__Gammaproteobacteria	o__Oceanospirillales	f__Endozoicomonadaceae	g__Endozoicomonas	s__uncultured_bacterium	4dc03c5ca33016597a68edaa1f8671ab
0.00700805	0	0	0	0	0	0	0	0	0.00864929	p__Proteobacteria	c__Gammaproteobacteria	o__Oceanospirillales	f__Endozoicomonadaceae	g__Endozoicomonas	s__uncultured_bacterium	1b7fbdf1b2152bde1bebed8a517226ba
0.00963606	0	0.00772885	0	0.0309457	0.00851464	0.00808572	0	0	0	p__Proteobacteria	c__Gammaproteobacteria	o__Oceanospirillales	f__Endozoicomonadaceae	g__Endozoicomonas	s__uncultured_bacterium	8106af1b9c116f3dc5162918ee4e9377
0	0.0377686	0.0786525	0.100873	0	0.042203	0.03621	0.0651937	0.0597376	0	p__Proteobacteria	c__Gammaproteobacteria	o__Oceanospirillales	f__Endozoicomonadaceae	g__Endozoicomonas	s__uncultured_bacterium	6f5027b42d4fc989954e6a3759b2d349
0	0	0	0	0	0	0.0319913	0.0227246	0	0	p__Proteobacteria	c__Gammaproteobacteria	o__Oceanospirillales	f__Endozoicomonadaceae	g__Endozoicomonas	s__uncultured_bacterium	420fd70cc90030217fe0bacf957b1f20
0	0.0226612	0	0	0	0	0	0	0	0.0640834	p__Proteobacteria	c__Gammaproteobacteria	o__Oceanospirillales	f__Endozoicomonadaceae	g__Endozoicomonas	s__uncultured_bacterium	0f12de73cf0f5c0bebc0a6e7fc10f1fc
0	0	0	0	0	0.0229525	0	0	0	0	p__Proteobacteria	c__Gammaproteobacteria	o__Oceanospirillales	f__Endozoicomonadaceae	g__Endozoicomonas	s__uncultured_bacterium	aabdb3cb1cd92bcfdd6f09d8dfde74d7
0.0359162	0.237523	0.212771	0.0151309	0.0228225	0.0655257	0.0404286	0.199679	0	0.0436396	p__Proteobacteria	c__Gammaproteobacteria	o__Oceanospirillales	f__Endozoicomonadaceae	g__Endozoicomonas	s__uncultured_bacterium	0399632fc6b9e76d87a4e244761fef49
0	0	0.0404628	0	0	0	0.00105466	0	0	0.110475	p__Proteobacteria	c__Gammaproteobacteria	o__Oceanospirillales	f__Endozoicomonadaceae	g__Endozoicomonas	s__uncultured_bacterium	ce4d0e3ac784ba5b9021b5de6501d53f
0	0	0	0	0	0	0	0.0167641	0	0	p__Proteobacteria	c__Gammaproteobacteria	o__Oceanospirillales	f__Endozoicomonadaceae	g__Endozoicomonas	s__uncultured_bacterium	f5f6b9fcd821825292dfa2281884a71a
0	0.145619	0.0481917	0	0	0.0236929	0.00773417	0.0339007	0	0	p__Proteobacteria	c__Gammaproteobacteria	o__Oceanospirillales	f__Endozoicomonadaceae	g__Endozoicomonas	s__uncultured_bacterium	1ab8ce557aca292c0f389fd4a11bcb2c
0	0	0	0	0	0	0	0	0.0140559	0	p__Proteobacteria	c__Gammaproteobacteria	o__Oceanospirillales	f__Endozoicomonadaceae	g__Endozoicomonas	s__uncultured_bacterium	61c7e5c2bc598d83a0f346688236f8b1
0	0.0176254	0	0	0	0	0	0	0	0	p__Proteobacteria	c__Gammaproteobacteria	o__Oceanospirillales	f__Endozoicomonadaceae	g__Endozoicomonas	s__uncultured_bacterium	c4a86473164e49f80bd9085d8d0c2127
0	0	0.0941102	0	0	0.0181399	0.0281243	0.0171366	0	0.193823	p__Proteobacteria	c__Gammaproteobacteria	o__Oceanospirillales	f__Endozoicomonadaceae	g__Endozoicomonas	s__uncultured_bacterium	91c0003ddf9895c45d4fee51f70db3e7
0	0.0801534	0.12548	0	0	0.0377606	0.0179292	0.100585	0.0402155	0.0141534	p__Proteobacteria	c__Gammaproteobacteria	o__Oceanospirillales	f__Endozoicomonadaceae	g__Endozoicomonas	s__uncultured_bacterium	08b515cf5e512c2c5a0e7f46df260e3b
0.0363542	0.444831	0.21959	0.0597476	0	0.154004	0.0657404	0.365457	0	0.0039315	p__Proteobacteria	c__Gammaproteobacteria	o__Oceanospirillales	f__Endozoicomonadaceae	g__Endozoicomonas	s__uncultured_bacterium	16e7dec05d0e6869f8a515e7d36ba776
0	0	0	0	0	0	0.0755839	0	0	0	p__Proteobacteria	c__Gammaproteobacteria	o__Oceanospirillales	f__Endozoicomonadaceae	g__Endozoicomonas	s__uncultured_bacterium	2e763fbb883d4499782ac7996e6204f4
0	0	0	0	0	0	0.177534	0	0	0	p__Proteobacteria	c__Gammaproteobacteria	o__Oceanospirillales	f__Endozoicomonadaceae	g__Endozoicomonas	s__uncultured_bacterium	3ba32837cfe7e5886a1407b9490544ed
0	0	0	0	0	0.0185101	0	0	0	0	p__Proteobacteria	c__Gammaproteobacteria	o__Oceanospirillales	f__Endozoicomonadaceae	g__Endozoicomonas		cf929d22ea2babc8bb4fcb684a9a83fa
0	0	0	0	0	0	0	0	0.0304545	0	p__Proteobacteria	c__Gammaproteobacteria	o__Oceanospirillales	f__Endozoicomonadaceae	g__Endozoicomonas	s__uncultured_gamma	d63c1342492c9884abf92f55cc42f4f6
0	0.146458	0.0195495	0.00426768	0	0.0199909	0.0657404	0.0420965	0	0	p__Proteobacteria	c__Gammaproteobacteria	o__Oceanospirillales	f__Endozoicomonadaceae	g__Endozoicomonas	s__uncultured_gamma	f0625f4aaf658bb6f4e931feb5e65b6f
0.0113881	0.130931	0.011366	0.0558679	0.0116047	0.0858868	0.0457019	0.042469	0.0046853	0.0868861	p__Proteobacteria	c__Gammaproteobacteria	o__Oceanospirillales	f__Endozoicomonadaceae	g__Endozoicomonas	s__uncultured_gamma	274e79184668ca8b058291b240d68cae
0	0	0	0.0632393	0	0.0173995	0.0154683	0	0.0351398	0.039315	p__Proteobacteria	c__Gammaproteobacteria	o__Oceanospirillales	f__Endozoicomonadaceae	g__Endozoicomonas	s__uncultured_gamma	375835a2f52cc0a2de331fe905f1d3cc
0	0	0	0.00504363	0.0127651	0.0111061	0	0	0	0	p__Proteobacteria	c__Gammaproteobacteria	o__Oceanospirillales	f__Endozoicomonadaceae	g__Endozoicomonas	s__uncultured_gamma	a4bdf2af9db2780d04a8f731a6e354bd
0	0.0260184	0	0	0	0	0	0	0	0	p__Proteobacteria	c__Gammaproteobacteria	o__Oceanospirillales	f__Endozoicomonadaceae	g__Endozoicomonas	s__uncultured_gamma	8297aa91f2b82d5c05652f9ac9817485
0	0	0	0	0	0	0	0.020862	0	0	p__Proteobacteria	c__Gammaproteobacteria	o__Oceanospirillales	f__Endozoicomonadaceae	g__Endozoicomonas	s__uncultured_gamma	f034531955b65214f89bd3347242df29
0	0.0167861	0.00318247	0	0.225517	0.107358	0	0.0342732	0.0101515	0	p__Proteobacteria	c__Gammaproteobacteria	o__Oceanospirillales	f__Endozoicomonadaceae	g__Endozoicomonas	s__uncultured_gamma	29c819fc2c49f5147411c911fe6af510
0	0.0545547	0.0172763	0	0	0	0	0.0342732	0	0	p__Proteobacteria	c__Gammaproteobacteria	o__Oceanospirillales	f__Endozoicomonadaceae	g__Endozoicomonas	s__uncultured_gamma	dd1dd9683c4f55e133771e222ce27538
0.0105121	0	0.0159123	0	0.0100574	0	0.0147652	0.0454493	0	0.0570067	p__Proteobacteria	c__Gammaproteobacteria	o__Oceanospirillales	f__Endozoicomonadaceae	g__Endozoicomonas	s__uncultured_gamma	b7eeb01ab6b8c292ddae5572e459985e
0	0.0369293	0	0.00698348	0	0	0.0207416	0	0	0	p__Proteobacteria	c__Gammaproteobacteria	o__Oceanospirillales	f__Endozoicomonadaceae	g__Endozoicomonas	s__uncultured_gamma	674ec9aa7f0cbac7ab819b6885f71d9b
0	0	0	0	0	0.0140677	0	0	0	0	p__Proteobacteria	c__Gammaproteobacteria	o__Oceanospirillales	f__Endozoicomonadaceae	g__Endozoicomonas	s__uncultured_gamma	d8d8ec0bf73ff5c3474924f0cb1af242
0	0	0	0.0380212	0	0.00592323	0.0059764	0.0786049	0.0523192	0.224489	p__Proteobacteria	c__Gammaproteobacteria	o__Oceanospirillales	f__Endozoicomonadaceae	g__Endozoicomonas		aad4a2c535da8e0bd6fdec08ff0860d8
0	0.0461617	0.0404628	0.0120271	0	0	0.0214447	0.0808401	0.0749649	0.0404944	p__Proteobacteria	c__Gammaproteobacteria	o__Oceanospirillales	f__Endozoicomonadaceae	g__Endozoicomonas		69dd509d91617efdd87e54312c51f295
0	0	0	0	0.0340403	0	0	0	0	0	p__Proteobacteria	c__Gammaproteobacteria	o__Oceanospirillales	f__Endozoicomonadaceae	g__Endozoicomonas		7eed5d9c4f39ad108b4014c940ce8d98
0	0	0	0	0.00425504	0	0.00667951	0	0.00780884	0	p__Proteobacteria	c__Gammaproteobacteria	o__Oceanospirillales	f__Endozoicomonadaceae	g__Endozoicomonas		0967d0a763ad74ebd60c4c8194e6b940
0	0	0	0	0	0	0	0	0.0163986	0	p__Proteobacteria	c__Gammaproteobacteria	o__Oceanospirillales	f__Endozoicomonadaceae	g__Endozoicomonas	s__uncultured_bacterium	8414ab0ee1edea4dec8a67df878274e4
0	0	0	0	0.0205016	0	0	0	0	0	p__Proteobacteria	c__Gammaproteobacteria	o__Oceanospirillales	f__Endozoicomonadaceae	g__Endozoicomonas	s__uncultured_bacterium	25499f132744ebcd40d10a88aeda6fc0
0	0	0	0.0193986	0	0	0	0	0	0	p__Proteobacteria	c__Gammaproteobacteria	o__Oceanospirillales	f__Endozoicomonadaceae	g__Endozoicomonas	s__uncultured_gamma	aa5f8e4b2a93d11677c841dae8973269
0	0	0.0604669	0	0	0	0	0	0	0	p__Proteobacteria	c__Gammaproteobacteria	o__Oceanospirillales	f__Endozoicomonadaceae	g__Kistimonas	s__Kistimonas_scapharcae	38959551ff724dbf9ae8253b3ac0c796
0	0	0.0709236	0	0	0	0	0	0	0	p__Proteobacteria	c__Gammaproteobacteria	o__Oceanospirillales	f__Endozoicomonadaceae	g__Kistimonas	s__Kistimonas_scapharcae	c1c0eaf0f74d708a27c9fc1fff21be29
0	0	0	0	0.374057	0	0	0	0	0	p__Proteobacteria	c__Gammaproteobacteria	o__Oceanospirillales	f__Endozoicomonadaceae	g__Kistimonas		af5909dd87d5b855fb08933e38c31075
0	0	0	0	0.104829	0	0	0	0	0	p__Proteobacteria	c__Gammaproteobacteria	o__Oceanospirillales	f__Endozoicomonadaceae	g__Kistimonas	s__uncultured_bacterium	e2394282503d1bf718fa29a315a80e71
0	0	0	0	0.071562	0	0	0	0	0	p__Proteobacteria	c__Gammaproteobacteria	o__Oceanospirillales	f__Endozoicomonadaceae			7ee0a5ac3c327f6991bc6b4e40a09888
0	0	0	0	0.0116047	0	0	0	0	0	p__Proteobacteria	c__Gammaproteobacteria	o__Oceanospirillales	f__Endozoicomonadaceae	g__Kistimonas		f7075022a4948a4c79832983cb5afe18
0	0	0	0	0	0	0	0	0	0.0404944	p__Proteobacteria	c__Gammaproteobacteria	o__Oceanospirillales	f__Endozoicomonadaceae	g__Kistimonas		acc272e291a6aa71347fdddac31c9ad3
0	0	0	0	0	0	0	0	0	0.0302725	p__Proteobacteria	c__Gammaproteobacteria	o__Oceanospirillales	f__Endozoicomonadaceae	g__Kistimonas		a1123cdfc9d23def5c1ba13ef84f454f
0	0	0	0	0	0	0	0	0	0.0318451	p__Proteobacteria	c__Gammaproteobacteria	o__Oceanospirillales	f__Endozoicomonadaceae	g__Kistimonas		050aeb04bba4109b6700020d80e0ba43
0	0	0	0	0.121849	0	0	0	0	0	p__Proteobacteria	c__Gammaproteobacteria	o__Oceanospirillales	f__Endozoicomonadaceae	g__Kistimonas		f683f9e5d9783f774f706848325ac86e
0	0	0	0	1.33763	0	0	0	0	0	p__Proteobacteria	c__Gammaproteobacteria	o__Oceanospirillales	f__Endozoicomonadaceae			28baf53cdeeae52fb6180c96d7d6d8a3
