## Supplementary material for "A novel, tissue-associated and vertically transmitted bacterial symbiont in the coral *Pocillopora acuta*": Table S5

### Sheet: Table S5
Table S5: List of Endozoicomonadaceae genomes used for phylogenetic analyses.
Species name	Genome Size (pb)	Contigs	GC (%)	Completeness (%)	Contamination (%)	Host	Source	Accession number	Assembly type	Phylum	Class/group	Order	Family
Sororendozoicomonas aggregata Pac_X7	3933347	605	46.7	95.91	1.01	Stony coral (Pocillopora acuta)	This study	JAVMPF000000000	MAG	Proteobacteria	Gammaproteobacteria	Oceanospirillales	Endozoicomonadaceae
Sororendozoicomonas aggregata Pac_P3-11-1	4041637	201	46.7	97.13	0.88	Stony coral (Pocillopora acuta)	This study	JAVLSP000000000	Contig	Proteobacteria	Gammaproteobacteria	Oceanospirillales	Endozoicomonadaceae
Endozoicomonas sp. Pac_F1	6938003	1770	49	94.25	1.65	Stony coral (Pocillopora acuta)	NCBI genome assembly	GCA_027942495.1	MAG	Proteobacteria	Gammaproteobacteria	Oceanospirillales	Endozoicomonadaceae
Endozoicomonas sp. Pac_F2a	5907264	1443	51.3	88.76	2.48	Stony coral (Pocillopora acuta)	NCBI genome assembly	GCA_027942505.1	MAG	Proteobacteria	Gammaproteobacteria	Oceanospirillales	Endozoicomonadaceae
Endozoicomonas acroporae Acr-1	6024033	299	49.3	99.99	0.83	Stony coral (Acropora sp.)	NCBI genome assembly	GCA_010994335.1	Contig	Proteobacteria	Gammaproteobacteria	Oceanospirillales	Endozoicomonadaceae
Endozoicomonas acroporae Acr-5	6034674	295	49.3	100	0.72	Stony coral (Acropora sp.)	NCBI genome assembly	GCA_010994325.1	Contig	Proteobacteria	Gammaproteobacteria	Oceanospirillales	Endozoicomonadaceae
Endozoicomonas acroporae Acr-14	6048850	309	49.2	99.99	0.64	Stony coral (Acropora sp.)	NCBI genome assembly	GCA_002864045.1	Contig	Proteobacteria	Gammaproteobacteria	Oceanospirillales	Endozoicomonadaceae
Endozoicomonas montiporae CL-33	5430256	1	48.5	100	1.27	Stony coral (Montipora aequituberculata)	NCBI genome assembly	GCA_001583435.1	Complete genome	Proteobacteria	Gammaproteobacteria	Oceanospirillales	Endozoicomonadaceae
Endozoicomonas montiporae LMG24815	5602297	20	48.5	100	1.27	Stony coral (Montipora aequituberculata)	NCBI genome assembly	GCA_000722565.1	Contig	Proteobacteria	Gammaproteobacteria	Oceanospirillales	Endozoicomonadaceae
Endozoicomonas atrinae WP70	6687418	980	47.9	100	4.72	Bivalve (Atrina pectinate)	NCBI genome assembly	GCA_001647025.2	Contig	Proteobacteria	Gammaproteobacteria	Oceanospirillales	Endozoicomonadaceae
Endozoicomonas elysicola DSM22380	5606375	2	46.8	100	2.72	Sea Slug (Elysia ornate)	NCBI genome assembly	GCA_000710775.1	Complete genome	Proteobacteria	Gammaproteobacteria	Oceanospirillales	Endozoicomonadaceae
Endozoicomonas ascidiicola AVMART05	6130497	36	46.7	99.77	0.83	Ascidians (Ascidiella sp.)	NCBI genome assembly	GCA_001646945.1	Contig	Proteobacteria	Gammaproteobacteria	Oceanospirillales	Endozoicomonadaceae
Endozoicomonas ascidiicola KASP37	6512467	34	46.6	100	1.88	Ascidians (Ascidiella sp.)	NCBI genome assembly	GCA_001646955.1	Contig	Proteobacteria	Gammaproteobacteria	Oceanospirillales	Endozoicomonadaceae
Endozoicomonas numazuensis DSM25634	6342227	31	47	100	0.6	Marine sponge (Haliclona sp.)	NCBI genome assembly	GCA_000722635.1	Contig	Proteobacteria	Gammaproteobacteria	Oceanospirillales	Endozoicomonadaceae
Endozoicomonas arenosclerae Ab112	6216773	2501	47.2	74.82	3.65	Marine sponge (Arenosclera brasiliensis)	NCBI genome assembly	GCA_001562015.1	Contig	Proteobacteria	Gammaproteobacteria	Oceanospirillales	Endozoicomonadaceae
Endozoicomonas arenosclerae E-MC227	6453554	328	47.7	100	0.07	Marine sponge (Arenosclera brasiliensis)	NCBI genome assembly	GCA_001562005.1	Contig	Proteobacteria	Gammaproteobacteria	Oceanospirillales	Endozoicomonadaceae
Parendozoicomonas haliclonae S-B4-1U	5467208	69	51.5	100	1.41	Marine sponge (Haliclona sp.)	NCBI genome assembly	GCA_900174585.1	Contig	Proteobacteria	Gammaproteobacteria	Oceanospirillales	Endozoicomonadaceae
Endozoicomonas marisrubri 6c	7693961	3	47.8	96.7	0.32	Stony coral (Acropora humilis)	RAST	6666666.314155	Contig	Proteobacteria	Gammaproteobacteria	Oceanospirillales	Endozoicomonadaceae
Endozoicomonas sp. W5_Kt	3425338	792	51.4	93.64	3.08	Stony coral (Stylophora pistillata)	NCBI genome assembly	GCA_024509095.1	MAG	Proteobacteria	Gammaproteobacteria	Oceanospirillales	Endozoicomonadaceae
Endozoicomonas sp. HY_Ok	3930706	785	50.8	91.89	0.65	Stony coral (Stylophora pistillata)	NCBI genome assembly	GCA_024509075.1	MAG	Proteobacteria	Gammaproteobacteria	Oceanospirillales	Endozoicomonadaceae
Endozoicomonas milleporae Mil-svd3	2123041	202	44.5	72.73	0.22	Hydrocoral (Millepora platyphylla)	https://zenodo.org/record/7840163	TARA_CO-0004341_METAG-metabat2_a61_c2k_e500.11	MAG	Proteobacteria	Gammaproteobacteria	Oceanospirillales	Endozoicomonadaceae
Endozoicomonas pocilloporae Poc-svd5	5433778	327	51.2	92.15	1.42	Stony coral (Pocillopora meandrina)	https://zenodo.org/record/7840163	TARA_CO-0000706_METAG-metabat2_a101_c2k_e500.5	MAG	Proteobacteria	Gammaproteobacteria	Oceanospirillales	Endozoicomonadaceae
Parendozoicomonas poritae Por-k3b	4407131	254	47.8	91.76	2.25	Stony coral (Porites lobata)	https://zenodo.org/record/7840163	TARA_CO-0000798_METAG-metabat2_a108_c2k_e500.34	MAG	Proteobacteria	Gammaproteobacteria	Oceanospirillales	Endozoicomonadaceae
Sansalvadorimonas verongulae	4841513	873	50.3	99.57	1.98	Sponge (Verongula gigantea)	NCBI genome assembly	GCA_009711465.1	Contig	Proteobacteria	Gammaproteobacteria	Oceanospirillales	Endozoicomonadaceae
Endozoicomonadaceae sp. SCSIO12664	4120547	2	46.7	97.13	1.29	Stony coral (Pocillopora damicornis)	NCBI genome assembly	PRJNA723412	Complete genome	Proteobacteria	Gammaproteobacteria	Oceanospirillales	Endozoicomonadaceae
Endozoicomonas euniceicola EF212	6517136	1	48.3	98.71	1.81	Soft coral (Eunicea fusca)	NCBI genome assembly	GCA_025562755.1	Complete genome	Proteobacteria	Gammaproteobacteria	Oceanospirillales	Endozoicomonadaceae
Endozoicomonas gorgoniicola PS125	6338248	2	48.2	99.14	2.19	Soft coral (Plexaura sp. )	NCBI genome assembly	GCA_025562715.2	Complete genome	Proteobacteria	Gammaproteobacteria	Oceanospirillales	Endozoicomonadaceae
Kistimonas asteriae KMD001	5014898	49	51.4	99.57	1.08	Sea star (Asterias amurensis)	NCBI genome assembly	GCA_018263925.1	Contig	Proteobacteria	Gammaproteobacteria	Oceanospirillales	Endozoicomonadaceae
Kistimonas sp. bin40	3782451	215	57.3	80.63	0	Sponge (Aplysina aerophoba)	NCBI genome assembly	GCA_002238585.1	MAG	Proteobacteria	Gammaproteobacteria	Oceanospirillales	Endozoicomonadaceae
Zooshikella ganghwensis JC333	6074904	55	40.9	99.25	1.62	Sediment	NCBI genome assembly	GCA_018263875.1	Contig	Proteobacteria	Gammaproteobacteria	Oceanospirillales	Endozoicomonadaceae
